# HSV-1 single cell analysis reveals anti-viral and developmental programs activation in distinct sub-populations

**DOI:** 10.1101/566489

**Authors:** Nir Drayman, Parthiv Patel, Luke Vistain, Savaş Tay

## Abstract

Viral infection is usually studied at the population level by averaging over millions of cells. However, infection at the single-cell level is highly heterogeneous. Here, we combine live-cell imaging and single-cell RNA sequencing to characterize viral and host transcriptional heterogeneity during HSV-1 infection of primary human cells. We find extreme variability in the level of viral gene expression among individually infected cells and show that they cluster into transcriptionally distinct sub-populations. We find that anti-viral signaling is initiated in a rare group of abortively infected cells, while highly infected cells undergo cellular reprogramming to an embryonic-like transcriptional state. This reprogramming involves the recruitment of beta-catenin to the host nucleus and viral replication compartments and is required for late viral gene expression and progeny production. These findings uncover the transcriptional differences in cells with variable infection outcomes and shed new light on the manipulation of host pathways by HSV-1.
