## Supplementary material for "HSV-1 single cell analysis reveals anti-viral and developmental programs activation in distinct sub-populations": Sup Table 2

### Sheet: Sheet1
Gene_name	mock_1	mock_2	wt_neg_1	wt_neg_2	wt_pos_1	wt_pos_2	p_value_FDR_corrected
AL023802.1	0	0	24.9221	24.4926	0	0	1.2063e-06
AC022872.1	0	0	120.462	118.386	0	0	1.2063e-06
CRB1	0	0	7.39572	7.26825	0	0	1.2063e-06
AC243654.1	0	0	321.095	315.561	0	0	1.2063e-06
AC024145.1	0	0	121.395	119.303	0	0	1.2063e-06
RNU6-1039P	0	0	1758.52	1728.21	0	0	1.2063e-06
TLR12P	0	0	34.7675	34.1683	0	0	1.2063e-06
DNAJA1P2	0	0	78.5972	77.2426	0	0	1.2063e-06
AC079466.1	0	0	42.2551	41.5268	0	0	1.2063e-06
AC107294.2	0	0	134.21	131.896	0	0	1.2063e-06
SNORD112	0	0	425.705	418.369	0	0	1.2063e-06
AC103987.2	0	0	225.614	221.725	0	0	1.2063e-06
AC010605.1	0	0	118.044	116.009	0	0	1.2063e-06
AC134775.1	0	0	202.761	199.266	0	0	1.2063e-06
C20orf202	0	0	58.6539	57.643	0	0	1.2063e-06
AL512430.1	0	0	109.396	107.511	0	0	1.2063e-06
LINC01876	0	0	34.6395	34.0425	0	0	1.2063e-06
AC108134.4	0	0	311.526	306.157	0	0	1.2063e-06
AL353637.1	0	0	128.526	126.311	0	0	1.2063e-06
CASC18	0	0	36.3809	35.7538	0	0	1.2063e-06
AC009054.1	0	0	220.33	216.533	0	0	1.2063e-06
RPL13P6	0	0	150.289	147.699	0	0	1.2063e-06
AC003973.3	0	0	33.3384	32.7638	0	0	1.2063e-06
AC007879.4	0	0	521.224	512.241	236.487	228.433	4.47582e-06
MIR3942	874.679	787.628	2589.38	2544.76	0	0	1.839e-05
AC069542.1	171.167	154.132	506.719	497.986	0	0	1.839e-05
CSF3	1631.95	2552.34	9450.47	9141.82	2384.26	2563.08	0.000631132
SLC39A8	2677.76	3477.78	9959.8	9438.57	4255.42	4581.35	0.00104179
HMGN2P15	0	0	696.895	856.106	0	0	0.00193351
AC010980.2	0	60.8013	799.554	687.553	120.923	58.4025	0.00199135
IFIT1	909.378	1051.51	2508.55	2896.25	536.697	643.554	0.0023517
CXCL2	3940.72	5923.75	17812.6	16211.2	5065.39	5882.46	0.00259281
LINC01337	216.682	97.5585	855.281	735.473	0	0	0.0027674
MIR7107	1191.75	536.572	4704.04	4045.1	1067.15	1030.8	0.00442453
TNFSF15	72.5111	27.2061	202.735	222.681	10.8216	20.9062	0.00468759
HLX-AS1	338.686	304.979	835.532	656.905	0	0	0.00484695
AP001189.1	66.8583	90.3066	263.902	324.192	59.868	57.8291	0.00515533
AC131097.3	0	19.0781	83.6275	82.1862	37.943	36.6508	0.00583476
TPT1P12	0	87.2475	382.443	375.851	173.52	167.61	0.00583476
AC127496.2	0	0	511.309	376.873	0	0	0.0060558
AC009302.1	0	0	482.466	355.613	0	0	0.0060558
RPL18P10	0	0	349.743	257.787	0	0	0.0060558
RNU2-7P	0	0	1057.09	779.153	0	0	0.0060558
AC005332.5	0	14.7056	64.461	79.1876	0	0	0.00613403
IFIT2	2766.51	2313.24	11516.4	9187.33	3039.33	3257.55	0.00689484
