## Supplementary material for "HSV-1 single cell analysis reveals anti-viral and developmental programs activation in distinct sub-populations": Sup Table 3

### Sheet: Sup_Table_3
Overlap Results
Collection(s):	BP
# overlaps shown:	11
# genesets in collections:	4436
# genes in comparison (n):	9
# genes in universe (N):	45956
Gene Set Name	# Genes in Gene Set (K)	Description	# Genes in Overlap (k)	k/K	p-value	FDR q-value
GO_CYTOKINE_MEDIATED_SIGNALING_PATHWAY	452	A series of molecular signals initiated by the binding of a cytokine to a receptor on the surface of a cell, and ending with regulation of a downstream cellular process, e.g. transcription.	5	0.0111	1.1e-08	4.87e-05
GO_CELLULAR_RESPONSE_TO_CYTOKINE_STIMULUS	606	Any process that results in a change in state or activity of a cell (in terms of movement, secretion, enzyme production, gene expression, etc.) as a result of a cytokine stimulus.	5	0.0083	4.73e-08	0.000105
GO_RESPONSE_TO_CYTOKINE	714	Any process that results in a change in state or activity of a cell or an organism (in terms of movement, secretion, enzyme production, gene expression, etc.) as a result of a cytokine stimulus.	5	0.007	1.07e-07	0.000158
GO_IMMUNE_RESPONSE	1100	Any immune system process that functions in the calibrated response of an organism to a potential internal or invasive threat.	5	0.0045	9.06e-07	0.001
GO_REGULATION_OF_PROTEIN_BINDING	168	Any process that modulates the frequency, rate or extent of protein binding.	3	0.0179	3.97e-06	0.00352
GO_CELLULAR_RESPONSE_TO_ORGANIC_SUBSTANCE	1848	Any process that results in a change in state or activity of a cell (in terms of movement, secretion, enzyme production, gene expression, etc.) as a result of an organic substance stimulus.	5	0.0027	1.15e-05	0.00851
GO_RESPONSE_TO_BIOTIC_STIMULUS	886	Any process that results in a change in state or activity of a cell or an organism (in terms of movement, secretion, enzyme production, gene expression, etc.) as a result of a biotic stimulus, a stimulus caused or produced by a living organism.	4	0.0045	1.6e-05	0.00901
GO_IMMUNE_SYSTEM_PROCESS	1984	Any process involved in the development or functioning of the immune system, an organismal system for calibrated responses to potential internal or invasive threats.	5	0.0025	1.63e-05	0.00901
GO_REGULATION_OF_BINDING	283	Any process that modulates the frequency, rate or extent of binding, the selective interaction of a molecule with one or more specific sites on another molecule.	3	0.0106	1.89e-05	0.00931
GO_RESPONSE_TO_TYPE_I_INTERFERON	68	Any process that results in a change in state or activity of a cell or an organism (in terms of movement, secretion, enzyme production, gene expression, etc.) as a result of a type I interferon stimulus. Type I interferons include the interferon-alpha, beta, delta, episilon, zeta, kappa, tau, and omega gene families.	2	0.0294	7.71e-05	0.0342
GO_NEGATIVE_REGULATION_OF_PROTEIN_BINDING	79	Any process that stops, prevents, or reduces the frequency, rate or extent of protein binding.	2	0.0253	0.000104	0.042
