## Supplementary material for "HSV-1 single cell analysis reveals anti-viral and developmental programs activation in distinct sub-populations": Sup Table 4

### Sheet: Sheet1
Gene_name	mock_1	mock_2	D0_neg_1	D0_neg_2	D0_pos_1	D0_pos_2	p_value_FDR_corrected
NKAIN1	0	28.7417	121.412	107.891	0	0	0.00554126
AL031289.1	0	0	384.987	488.732	150.487	226.151	0.00835009
EIF2S2P5	0	0	93.6616	95.1209	0	0	8.4855e-07
HMGN3P1	0	0	469.764	477.083	0	0	8.4855e-07
RGS18	0	0	64.6218	82.0359	0	0	0.0029805
AC244034.2	0	84.3335	534.368	542.694	0	104.634	0.00453234
FAM89A	19514	14685.1	39386.4	35596.2	14152.2	16662.8	0.00658142
RSAD2	19.7228	17.7599	1500.45	2028.59	337.241	517.822	0.00942716
AC079148.1	116.41	157.237	442.805	393.492	0	65.0288	0.00407054
DNAJA1P2	0	0	75.743	76.9232	0	0	8.4855e-07
AC010980.2	0	60.8013	706.309	782.525	50.1978	75.437	0.000680692
FAM212A	8067.23	6603.96	19963.6	16777.5	4566.26	5121.01	0.00506525
AC097358.2	0	0	78.2264	79.4453	0	0	8.4855e-07
RCC2P4	0	0	87.01	88.3657	0	0	8.4855e-07
ACKR4	5201.13	6345.38	14439.3	16547.9	1247.33	3092.89	0.00361254
PTX3	889807	1.39471e+06	2.52019e+06	2.99008e+06	314098	530554	0.0091585
AC026355.3	0	0	124.71	126.653	0	0	8.4855e-07
P3H2	6463.73	9297.39	19621	22678.4	8384.12	10233.6	0.0100963
RHOH	14.428	25.9841	109.763	104.506	0	8.05971	0.00086943
CXCL6	103201	47723.7	580659	479619	60814	60699.6	0.0034408
CXCL3	9753.12	19692.8	184066	155523	67653.2	58994.8	0.00267359
PMPCAP1	0	0	57.5282	58.4245	0	0	8.4855e-07
COX7A2P2	0	0	362.658	368.308	0	0	8.4855e-07
SLC39A8	2677.76	3477.78	12102.6	14799.1	1684.48	2301.3	0.00401253
PITX2	1609.04	1944.58	4960.85	5373.48	1523.61	2147.75	0.00322543
FGF2	158947	131926	615675	516331	252717	212044	0.00523223
GUCY1A3	330.697	230.784	739.027	790.464	98.3411	129.313	0.00177172
KCTD9P5	0	0	77.4909	78.6983	0	0	8.4855e-07
AC008972.2	771.984	955.837	1835.31	2143.49	430.441	431.243	0.0037804
DBIP2	0	0	346.047	351.439	0	0	8.4855e-07
MIR3142HG	165.737	261.174	1851.9	2080.84	338.841	347.187	0.000716104
PPP1R10	42103.2	38555	110588	91785.7	48902	45731.9	0.00820233
RN7SL273P	0	0	303.225	307.95	0	0	8.4855e-07
RCC2P7	0	0	143.456	109.269	56.0754	42.1349	0.00808952
PRDM13	0	0	221.403	224.852	21.6359	65.0288	0.00214624
RSPO3	449.858	540.116	2110.46	2128.87	780.364	686.883	0.000147345
MAP7	3553.15	3483.23	7606.69	8916.95	3305.19	3617.71	0.00496048
SOD2	60397.9	48024.4	411359	394716	153616	174950	0.000204184
GSAP	985.071	982.414	2226.07	2276.1	803.21	846.125	2.65274e-05
AC092849.2	0	0	544.531	553.015	0	0	8.4855e-07
NAMPT	92094.9	79694.2	211036	190860	85252.6	88736.8	0.00204734
CCDC71L	128772	103227	276599	235991	90022.8	81561.6	0.00643513
LRRN3	2509.59	1794.57	7299.95	6831.52	1536.48	2089.11	0.00179405
AC004941.2	0	0	397.651	403.847	0	0	8.4855e-07
BX119904.1	0	0	260.53	264.589	0	0	8.4855e-07
CYP7B1	960.92	1185.07	3694.91	4519.12	900.745	1493.67	0.00917685
AC087752.2	0	0	322.649	327.676	0	0	8.4855e-07
HAS2	76363	75053.5	203119	191944	33748	40611.2	0.000171687
TIGD5	5766.39	3615.64	12682.9	13273.4	4720.9	4920.73	0.00445049
SNRPEP2	0	0	324.962	330.025	0	0	8.4855e-07
TNFSF15	72.5111	27.2061	344.775	320.968	71.8766	6.75099	0.00519556
AL450263.2	0	0	153.929	156.328	0	0	8.4855e-07
AP000907.2	0	0	256.84	260.842	0	0	8.4855e-07
B3GAT1	0	0	7.93562	8.05926	0	0	8.4855e-07
ZSWIM8-AS1	0	0	62.0989	63.0665	0	0	8.4855e-07
PLAU	43436.3	36596	89558	80013.4	34166.2	37551.8	0.00389155
STAMBPL1	10343.7	10475.2	25451.4	21071.6	4383.02	4801.1	0.00415666
IFIT3	17442.9	16194.7	189434	208377	63764.5	72544.6	0.000484161
HPS6	46068.4	34645.2	94189.7	98542.3	40162.3	43487.4	0.00268279
AC089998.3	0	0	183.903	186.769	0	0	8.4855e-07
OAS1	134.906	52.0628	2309.22	2456.88	630.42	581.355	0.000138968
OAS2	258.745	308.375	3676.37	5063.94	905.228	850.232	0.0102457
OASL	27.1083	109.847	21138.7	19360.5	9713.91	8525.61	0.000415997
RXFP2	0	0	27.3168	27.7424	0	0	8.4855e-07
AL355102.4	516.748	581.65	1105.66	1247.66	288.127	288.664	0.001729
AC022872.1	0	0	116.088	117.896	0	0	8.4855e-07
PHBP21	0	52.1577	220.327	223.76	86.1231	64.7127	0.00710824
AC009054.1	0	0	212.329	215.637	0	0	8.4855e-07
LINC02181	0	0	22.2053	22.5513	0	0	8.4855e-07
RN7SL775P	0	0	269.835	274.039	0	0	8.4855e-07
CSF3	1631.95	2552.34	22380.2	21173.6	9290.94	6381.43	0.00147634
NR1D1	5434.24	3174.52	13410	12971.2	5011.67	4976.18	0.00428829
RARA	26338.9	20623.6	53831.4	51011.2	24255.7	23133.9	0.00252411
C17orf113	101.805	80.2136	217.827	184.351	37.8427	42.6523	0.00491462
SLC16A6	8052.6	7684.57	25272.6	28035.8	7906.51	8117.96	0.000755987
AL132822.1	0	0	176.734	179.487	0	0	8.4855e-07
AC010323.1	0	0	312.636	317.507	0	91.8251	0.00660384
INSL3	0	0	98.228	99.7585	0	0	8.4855e-07
AF038458.2	0	0	302.215	230.193	0	0	0.00436677
TMEM150B	0	0	52.9273	53.7519	0	0	8.4855e-07
ZNF583	5535.87	4958.3	14229.6	13154.7	5118.08	6449.17	0.00239563
APOL3	1308.68	1367.57	3334.04	3503.02	1081.03	1236.47	0.00029499
MX2	168.071	111.863	1188.29	1245.62	434.609	330.646	0.000549968
