## Supplementary material for "HSV-1 single cell analysis reveals anti-viral and developmental programs activation in distinct sub-populations": Sup Table 5

### Sheet: Sup_Table_5_sup_GO_BP_d0_neg_up
Overlap Results
Collection(s):	BP
# overlaps shown:	20
# genesets in collections:	4436
# genes in comparison (n):	41
# genes in universe (N):	45956
Gene Set Name	# Genes in Gene Set (K)	Description	# Genes in Overlap (k)	k/K	p-value	FDR q-value
GO_RESPONSE_TO_BIOTIC_STIMULUS	886	Any process that results in a change in state or activity of a cell or an organism (in terms of movement, secretion, enzyme production, gene expression, etc.) as a result of a biotic stimulus, a stimulus caused or produced by a living organism.	14	0.0158	1.93e-14	8.55e-11
GO_RESPONSE_TO_CYTOKINE	714	Any process that results in a change in state or activity of a cell or an organism (in terms of movement, secretion, enzyme production, gene expression, etc.) as a result of a cytokine stimulus.	12	0.0168	9.45e-13	1.55e-09
GO_REGULATION_OF_CELL_PROLIFERATION	1496	Any process that modulates the frequency, rate or extent of cell proliferation.	15	0.01	1.3e-12	1.55e-09
GO_RESPONSE_TO_EXTERNAL_STIMULUS	1821	Any process that results in a change in state or activity of a cell or an organism (in terms of movement, secretion, enzyme production, gene expression, etc.) as a result of an external stimulus.	16	0.0088	1.39e-12	1.55e-09
GO_CELLULAR_RESPONSE_TO_ORGANIC_SUBSTANCE	1848	Any process that results in a change in state or activity of a cell (in terms of movement, secretion, enzyme production, gene expression, etc.) as a result of an organic substance stimulus.	16	0.0087	1.74e-12	1.55e-09
GO_CELLULAR_RESPONSE_TO_CYTOKINE_STIMULUS	606	Any process that results in a change in state or activity of a cell (in terms of movement, secretion, enzyme production, gene expression, etc.) as a result of a cytokine stimulus.	11	0.0182	4.23e-12	3.13e-09
GO_CYTOKINE_MEDIATED_SIGNALING_PATHWAY	452	A series of molecular signals initiated by the binding of a cytokine to a receptor on the surface of a cell, and ending with regulation of a downstream cellular process, e.g. transcription.	10	0.0221	6.55e-12	4.15e-09
GO_RESPONSE_TO_TYPE_I_INTERFERON	68	Any process that results in a change in state or activity of a cell or an organism (in terms of movement, secretion, enzyme production, gene expression, etc.) as a result of a type I interferon stimulus. Type I interferons include the interferon-alpha, beta, delta, episilon, zeta, kappa, tau, and omega gene families.	6	0.0882	3.61e-11	2e-08
GO_IMMUNE_RESPONSE	1100	Any immune system process that functions in the calibrated response of an organism to a potential internal or invasive threat.	11	0.01	2.3e-09	1.14e-06
GO_DEFENSE_RESPONSE_TO_VIRUS	164	Reactions triggered in response to the presence of a virus that act to protect the cell or organism.	6	0.0366	7.64e-09	3.39e-06
GO_IMMUNE_SYSTEM_PROCESS	1984	Any process involved in the development or functioning of the immune system, an organismal system for calibrated responses to potential internal or invasive threats.	13	0.0066	9.87e-09	3.84e-06
GO_IMMUNE_EFFECTOR_PROCESS	486	Any process of the immune system that can potentially contribute to an immune response.	8	0.0165	1.04e-08	3.84e-06
GO_POSITIVE_REGULATION_OF_CELL_PROLIFERATION	814	Any process that activates or increases the rate or extent of cell proliferation.	9	0.0111	3.47e-08	1.18e-05
GO_RESPONSE_TO_VIRUS	247	Any process that results in a change in state or activity of a cell or an organism (in terms of movement, secretion, enzyme production, gene expression, etc.) as a result of a stimulus from a virus.	6	0.0243	8.71e-08	2.76e-05
GO_DEFENSE_RESPONSE	1231	Reactions, triggered in response to the presence of a foreign body or the occurrence of an injury, which result in restriction of damage to the organism attacked or prevention/recovery from the infection caused by the attack.	10	0.0081	9.66e-08	2.86e-05
GO_DEFENSE_RESPONSE_TO_OTHER_ORGANISM	505	Reactions triggered in response to the presence of another organism that act to protect the cell or organism from damage caused by that organism.	7	0.0139	3.02e-07	8.38e-05
GO_POSITIVE_REGULATION_OF_BIOSYNTHETIC_PROCESS	1805	Any process that activates or increases the frequency, rate or extent of the chemical reactions and pathways resulting in the formation of substances.	11	0.0061	3.54e-07	9.24e-05
GO_RESPONSE_TO_MOLECULE_OF_BACTERIAL_ORIGIN	321	Any process that results in a change in state or activity of an organism (in terms of movement, secretion, enzyme production, gene expression, etc.) as a result of a stimulus by molecules of bacterial origin such as peptides derived from bacterial flagellin.	6	0.0187	4.06e-07	0.0001
GO_RESPONSE_TO_INTERFERON_ALPHA	20	Any process that results in a change in state or activity of a cell or an organism (in terms of movement, secretion, enzyme production, gene expression, etc.) as a result of an interferon-alpha stimulus. Interferon-alpha is a type I interferon.	3	0.15	7.43e-07	0.000174
GO_INNATE_IMMUNE_RESPONSE	619	Innate immune responses are defense responses mediated by germline encoded components that directly recognize components of potential pathogens.	7	0.0113	1.18e-06	0.000261
