## Supplementary material for "HSV-1 single cell analysis reveals anti-viral and developmental programs activation in distinct sub-populations": Sup Table 6

### Sheet: Sup_Table_6_TFT_d0_neg_up
Overlap Results
Collection(s):	TFT
# overlaps shown:	20
# genesets in collections:	615
# genes in comparison (n):	41
# genes in universe (N):	45956
Gene Set Name	# Genes in Gene Set (K)	Description	# Genes in Overlap (k)	k/K	p-value	FDR q-value
IRF7_01	252	Genes having at least one occurence of the transcription factor binding site V$IRF7_01 (v7.4 TRANSFAC) in the regions spanning up to 4 kb around their transcription starting sites.	5	0.0198	3.04e-06	0.00187
STTTCRNTTT_IRF_Q6	188	Genes having at least one occurence of the highly conserved motif M85 STTTCRNTTT sites. The motif matches transcription factor binding site V$IRF_Q6 (v7.4 TRANSFAC).	4	0.0213	2.44e-05	0.0075
TGANTCA_AP1_C	1121	Genes having at least one occurence of the highly conserved motif M7 TGANTCA sites. The motif matches transcription factor binding site V$AP1_C (v7.4 TRANSFAC).	7	0.0062	5.49e-05	0.0085
CAGGTA_AREB6_01	792	Genes having at least one occurence of the highly conserved motif M76 CAGGTA sites. The motif matches transcription factor binding site V$AREB6_01 (v7.4 TRANSFAC).	6	0.0076	6.91e-05	0.0085
HFH1_01	243	Genes having at least one occurence of the transcription factor binding site V$HFH1_01 (v7.4 TRANSFAC) in the regions spanning up to 4 kb around their transcription starting sites.	4	0.0165	6.62e-05	0.0085
TGCTGAY_UNKNOWN	538	Genes having at least one occurence of the highly conserved motif M92 TGCTGAY in the region spanning up to 4 kb around their transcription start sites. The motif does not match any known transcription factor binding site (v7.4 TRANSFAC).	5	0.0093	0.000114	0.00916
BACH2_01	271	Genes having at least one occurence of the transcription factor binding site V$BACH2_01 (v7.4 TRANSFAC) in the regions spanning up to 4 kb around their transcription starting sites.	4	0.0148	0.000101	0.00916
TATA_C	283	Genes having at least one occurence of the transcription factor binding site V$TATA_C (v7.4 TRANSFAC) in the regions spanning up to 4 kb around their transcription starting sites.	4	0.0141	0.000119	0.00916
GGGAGGRR_MAZ_Q6	2274	Genes having at least one occurence of the highly conserved motif M24 GGGAGGRR sites. The motif matches transcription factor binding site V$MAZ_Q6 (v7.4 TRANSFAC).	9	0.004	0.000145	0.00993
ARGGGTTAA_UNKNOWN	121	Genes having at least one occurence of the highly conserved motif M65 ARGGGTTAA in the region spanning up to 4 kb around their transcription start sites. The motif does not match any known transcription factor binding site (v7.4 TRANSFAC).	3	0.0248	0.000176	0.0108
CTTTAAR_UNKNOWN	972	Genes having at least one occurence of the highly conserved motif M29 CTTTAAR in the region spanning up to 4 kb around their transcription start sites. The motif does not match any known transcription factor binding site (v7.4 TRANSFAC).	6	0.0062	0.000211	0.0118
TGGAAA_NFAT_Q4_01	1896	Genes having at least one occurence of the highly conserved motif M55 TGGAAA sites. The motif matches transcription factor binding site V$NFAT_Q4_01 (v7.4 TRANSFAC).	8	0.0042	0.000234	0.012
STAT5A_02	141	Genes having at least one occurence of the transcription factor binding site V$STAT5A_02 (v7.4 TRANSFAC) in the regions spanning up to 4 kb around their transcription starting sites.	3	0.0213	0.000277	0.0131
YATTNATC_UNKNOWN	377	Genes having at least one occurence of the highly conserved motif M97 YATTNATC in the region spanning up to 4 kb around their transcription start sites. The motif does not match any known transcription factor binding site (v7.4 TRANSFAC).	4	0.0106	0.000355	0.0156
TTGTTT_FOXO4_01	2061	Genes having at least one occurence of the highly conserved motif M60 TTGTTT sites. The motif matches transcription factor binding site V$FOXO4_01 (v7.4 TRANSFAC).	8	0.0039	0.00041	0.0168
TAAYNRNNTCC_UNKNOWN	172	Genes having at least one occurence of the highly conserved motif M136 TAAYNRNNTCC in the region spanning up to 4 kb around their transcription start sites. The motif does not match any known transcription factor binding site (v7.4 TRANSFAC).	3	0.0174	0.000495	0.019
CTTTGA_LEF1_Q2	1232	Genes having at least one occurence of the highly conserved motif M73 CTTTGA sites. The motif matches transcription factor binding site V$LEF1_Q2 (v7.4 TRANSFAC).	6	0.0049	0.000739	0.0265
TATAAA_TATA_01	1296	Genes having at least one occurence of the highly conserved motif M51 TATAAA sites. The motif matches transcription factor binding site V$TATA_01 (v7.4 TRANSFAC).	6	0.0046	0.000961	0.0265
HNF3B_01	221	Genes having at least one occurence of the transcription factor binding site V$HNF3B_01 (v7.4 TRANSFAC) in the regions spanning up to 4 kb around their transcription starting sites.	3	0.0136	0.00102	0.0265
FAC1_01	222	Genes having at least one occurence of the transcription factor binding site V$FAC1_01 (v7.4 TRANSFAC) in the regions spanning up to 4 kb around their transcription starting sites.	3	0.0135	0.00104	0.0265
