## Supplementary material for "HSV-1 single cell analysis reveals anti-viral and developmental programs activation in distinct sub-populations": Sup Table 8

### Sheet: overlap
Overlap Results
Collection(s):	BP
# overlaps shown:	20
# genesets in collections:	4436
# genes in comparison (n):	499
# genes in universe (N):	45956
Gene Set Name	# Genes in Gene Set (K)	Description	# Genes in Overlap (k)	k/K	p-value	FDR q-value
GO_REGULATION_OF_TRANSCRIPTION_FROM_RNA_POLYMERASE_II_PROMOTER	1784	Any process that modulates the frequency, rate or extent of transcription from an RNA polymerase II promoter.	100	0.0561	3.14e-42	3.48e-39
GO_POSITIVE_REGULATION_OF_GENE_EXPRESSION	1733	Any process that increases the frequency, rate or extent of gene expression. Gene expression is the process in which a gene's coding sequence is converted into a mature gene product or products (proteins or RNA). This includes the production of an RNA transcript as well as any processing to produce a mature RNA product or an mRNA (for protein-coding genes) and the translation of that mRNA into pr…	99	0.0571	1.68e-42	2.49e-39
GO_TISSUE_DEVELOPMENT	1518	The process whose specific outcome is the progression of a tissue over time, from its formation to the mature structure.	97	0.0639	8.93e-46	3.96e-42
GO_POSITIVE_REGULATION_OF_BIOSYNTHETIC_PROCESS	1805	Any process that activates or increases the frequency, rate or extent of the chemical reactions and pathways resulting in the formation of substances.	95	0.0526	8.32e-38	6.15e-35
GO_CELL_DEVELOPMENT	1426	The process whose specific outcome is the progression of the cell over time, from its formation to the mature structure. Cell development does not include the steps involved in committing a cell to a specific fate.	91	0.0638	8.23e-43	1.83e-39
GO_REGULATION_OF_MULTICELLULAR_ORGANISMAL_DEVELOPMENT	1672	Any process that modulates the frequency, rate or extent of multicellular organismal development.	88	0.0526	6.01e-35	2.67e-32
GO_REGULATION_OF_CELL_DIFFERENTIATION	1492	Any process that modulates the frequency, rate or extent of cell differentiation, the process in which relatively unspecialized cells acquire specialized structural and functional features.	86	0.0576	4.64e-37	2.94e-34
GO_NEUROGENESIS	1402	Generation of cells within the nervous system.	85	0.0606	2.98e-38	2.65e-35
GO_RESPONSE_TO_EXTERNAL_STIMULUS	1821	Any process that results in a change in state or activity of a cell or an organism (in terms of movement, secretion, enzyme production, gene expression, etc.) as a result of an external stimulus.	80	0.0439	1.63e-26	3.62e-24
GO_REGULATION_OF_CELL_PROLIFERATION	1496	Any process that modulates the frequency, rate or extent of cell proliferation.	79	0.0528	2.03e-31	6.93e-29
GO_REPRODUCTION	1297	The production of new individuals that contain some portion of genetic material inherited from one or more parent organisms.	71	0.0547	3.56e-29	1.13e-26
GO_POSITIVE_REGULATION_OF_MULTICELLULAR_ORGANISMAL_PROCESS	1395	Any process that activates or increases the frequency, rate or extent of an organismal process, any of the processes pertinent to the function of an organism above the cellular level; includes the integrated processes of tissues and organs.	71	0.0509	2.85e-27	7.02e-25
GO_POSITIVE_REGULATION_OF_TRANSCRIPTION_FROM_RNA_POLYMERASE_II_PROMOTER	1004	Any process that activates or increases the frequency, rate or extent of transcription from an RNA polymerase II promoter.	70	0.0697	3.17e-35	1.56e-32
GO_EPITHELIUM_DEVELOPMENT	945	The process whose specific outcome is the progression of an epithelium over time, from its formation to the mature structure. An epithelium is a tissue that covers the internal or external surfaces of an anatomical structure.	66	0.0698	2.91e-33	1.17e-30
GO_ORGAN_MORPHOGENESIS	841	Morphogenesis of an organ. An organ is defined as a tissue or set of tissues that work together to perform a specific function or functions. Morphogenesis is the process in which anatomical structures are generated and organized. Organs are commonly observed as visibly distinct structures, but may also exist as loosely associated clusters of cells that work together to perform a specific function…	65	0.0773	2.32e-35	1.29e-32
GO_NEURON_DIFFERENTIATION	874	The process in which a relatively unspecialized cell acquires specialized features of a neuron.	62	0.0709	1.21e-31	4.49e-29
GO_NEGATIVE_REGULATION_OF_MULTICELLULAR_ORGANISMAL_PROCESS	983	Any process that stops, prevents, or reduces the frequency, rate or extent of an organismal process, the processes pertinent to the function of an organism above the cellular level; includes the integrated processes of tissues and organs.	60	0.061	3.71e-27	8.66e-25
GO_EMBRYO_DEVELOPMENT	894	The process whose specific outcome is the progression of an embryo from its formation until the end of its embryonic life stage. The end of the embryonic stage is organism-specific. For example, for mammals, the process would begin with zygote formation and end with birth. For insects, the process would begin at zygote formation and end with larval hatching. For plant zygotic embryos, this would …	58	0.0649	1.27e-27	3.53e-25
GO_CENTRAL_NERVOUS_SYSTEM_DEVELOPMENT	872	The process whose specific outcome is the progression of the central nervous system over time, from its formation to the mature structure. The central nervous system is the core nervous system that serves an integrating and coordinating function. In vertebrates it consists of the brain and spinal cord. In those invertebrates with a central nervous system it typically consists of a brain, cerebral…	57	0.0654	2.55e-27	6.66e-25
GO_SENSORY_ORGAN_DEVELOPMENT	493	The process whose specific outcome is the progression of sensory organs over time, from its formation to the mature structure.	46	0.0933	1.06e-28	3.12e-26
