## Supplementary material for "HSV-1 single cell analysis reveals anti-viral and developmental programs activation in distinct sub-populations": Sup Table 9

### Sheet: overlap (3)
Overlap Results
Collection(s):	BP
# overlaps shown:	20
# genesets in collections:	4436
# genes in comparison (n):	68
# genes in universe (N):	45956
Gene Set Name	# Genes in Gene Set (K)	Description	# Genes in Overlap (k)	k/K	p-value	FDR q-value
GO_RNA_PROCESSING	835	Any process involved in the conversion of one or more primary RNA transcripts into one or more mature RNA molecules.	17	0.0204	4.13e-15	1.83e-11
GO_REPRODUCTION	1297	The production of new individuals that contain some portion of genetic material inherited from one or more parent organisms.	13	0.01	5.05e-08	3.2e-05
GO_CELLULAR_RESPONSE_TO_STRESS	1565	Any process that results in a change in state or activity of a cell (in terms of movement, secretion, enzyme production, gene expression, etc.) as a result of a stimulus indicating the organism is under stress. The stress is usually, but not necessarily, exogenous (e.g. temperature, humidity, ionizing radiation).	12	0.0077	2.91e-06	0.00117
GO_ESTABLISHMENT_OF_LOCALIZATION_IN_CELL	1676	The directed movement of a substance or cellular entity, such as a protein complex or organelle, to a specific location within, or in the membrane of, a cell.	12	0.0072	5.84e-06	0.00197
GO_POSITIVE_REGULATION_OF_GENE_EXPRESSION	1733	Any process that increases the frequency, rate or extent of gene expression. Gene expression is the process in which a gene's coding sequence is converted into a mature gene product or products (proteins or RNA). This includes the production of an RNA transcript as well as any processing to produce a mature RNA product or an mRNA (for protein-coding genes) and the translation of that mRNA into pr…	12	0.0069	8.19e-06	0.00227
GO_REGULATION_OF_TRANSCRIPTION_FROM_RNA_POLYMERASE_II_PROMOTER	1784	Any process that modulates the frequency, rate or extent of transcription from an RNA polymerase II promoter.	12	0.0067	1.09e-05	0.00246
GO_POSITIVE_REGULATION_OF_BIOSYNTHETIC_PROCESS	1805	Any process that activates or increases the frequency, rate or extent of the chemical reactions and pathways resulting in the formation of substances.	12	0.0066	1.23e-05	0.00246
GO_MRNA_METABOLIC_PROCESS	611	The chemical reactions and pathways involving mRNA, messenger RNA, which is responsible for carrying the coded genetic 'message', transcribed from DNA, to sites of protein assembly at the ribosomes.	11	0.018	1.62e-09	2.4e-06
GO_NEGATIVE_REGULATION_OF_GENE_EXPRESSION	1493	Any process that decreases the frequency, rate or extent of gene expression. Gene expression is the process in which a gene's coding sequence is converted into a mature gene product or products (proteins or RNA). This includes the production of an RNA transcript as well as any processing to produce a mature RNA product or an mRNA (for protein-coding genes) and the translation of that mRNA into pr…	11	0.0074	1.15e-05	0.00246
GO_RNA_SPLICING	367	The process of removing sections of the primary RNA transcript to remove sequences not present in the mature form of the RNA and joining the remaining sections to form the mature form of the RNA.	10	0.0272	1.8e-10	3.99e-07
GO_NCRNA_METABOLIC_PROCESS	533	The chemical reactions and pathways involving non-coding RNA transcripts (ncRNAs).	10	0.0188	6.45e-09	5.72e-06
GO_MRNA_PROCESSING	432	Any process involved in the conversion of a primary mRNA transcript into one or more mature mRNA(s) prior to translation into polypeptide.	9	0.0208	1.59e-08	1.18e-05
GO_MULTI_ORGANISM_REPRODUCTIVE_PROCESS	891	A biological process that directly contributes to the process of producing new individuals, involving another organism.	9	0.0101	6.59e-06	0.00197
GO_RNA_SPLICING_VIA_TRANSESTERIFICATION_REACTIONS	267	Splicing of RNA via a series of two transesterification reactions.	8	0.03	6.39e-09	5.72e-06
GO_GAMETE_GENERATION	595	The generation and maintenance of gametes in a multicellular organism. A gamete is a haploid reproductive cell.	8	0.0134	2.81e-06	0.00117
GO_TRANSCRIPTION_FROM_RNA_POLYMERASE_II_PROMOTER	724	The synthesis of RNA from a DNA template by RNA polymerase II, originating at an RNA polymerase II promoter. Includes transcription of messenger RNA (mRNA) and certain small nuclear RNAs (snRNAs).	8	0.011	1.17e-05	0.00246
GO_NCRNA_PROCESSING	386	Any process that results in the conversion of one or more primary non-coding RNA (ncRNA) transcripts into one or more mature ncRNA molecules.	7	0.0181	1.74e-06	0.000967
GO_RRNA_METABOLIC_PROCESS	255	The chemical reactions and pathways involving rRNA, ribosomal RNA, a structural constituent of ribosomes.	6	0.0235	2.26e-06	0.00111
GO_RIBOSOME_BIOGENESIS	308	A cellular process that results in the biosynthesis of constituent macromolecules, assembly, and arrangement of constituent parts of ribosome subunits; includes transport to the sites of protein synthesis.	6	0.0195	6.66e-06	0.00197
GO_REGULATION_OF_BMP_SIGNALING_PATHWAY	77	Any process that modulates the frequency, rate or extent of the activity of any BMP receptor signaling pathway.	4	0.0519	5.47e-06	0.00197
