## Supplementary material for "HSV-1 single cell analysis reveals anti-viral and developmental programs activation in distinct sub-populations": Sup Table 11

### Sheet: Sheet1
Gene	Median_expression_cluster_4	Median_expression_cluster_1	pvalue_FDR_corrected
ADAMTS1	0.383355	-0.3306	3.31185e-06
ADM	0.852611	-0.726585	3.21215e-06
AFF4	0.446135	-0.895819	0.0491875
ARC	-0.259292	-0.267508	0.0224706
ARID4B	0.743949	-0.496109	7.84577e-08
ARL6IP1	0.702178	-0.445781	0.000486084
ASH1L	0.611055	0.0120857	4.38617e-05
ATF4	0.336198	-0.0225553	0.0487501
BCL2L11	-0.525851	-0.535969	0.00364757
BRD2	1.17208	-0.902306	9.34563e-17
CCNK	1.19062	-0.630559	1.19761e-09
CCNL1	1.10473	-0.388219	4.4083e-18
CCNL2	0.461642	-0.0482162	0.00116226
CDK6	0.857736	-0.792818	3.94052e-07
CDKN1A	0.709449	-0.673275	0.00567237
CELF1	0.571966	-0.865812	0.00187767
CHD2	0.74878	-0.706936	2.7193e-06
CLK1	0.562171	-0.607537	0.000926888
COL1A1	0.37004	-0.108716	3.28269e-05
CPEB2	-0.47675	-0.532001	0.0143225
CTR9	1.16263	-0.401269	1.56776e-12
DDX5	0.585071	-0.161458	1.0613e-08
DGKH	-0.154965	-0.677899	0.000146424
DHX38	-0.493899	-0.569337	0.0329947
DNAJA1	0.921035	-0.747908	0.00733885
EIF1	0.686777	0.230044	0.0020482
EIF4A2	0.530808	-0.920109	1.89829e-06
EIF4A3	0.578502	0.119231	0.029209
ELL2	0.553109	-0.0822874	3.20899e-06
ETV3	-0.418602	-0.444593	0.0479109
FBXW7	-0.49394	-0.578486	0.000332496
FOS	0.635468	-0.392139	9.81476e-06
FUS	0.504693	-0.231328	6.91715e-08
GADD45A	1.17371	-0.685686	2.58834e-10
GADD45B	1.11701	-0.646761	6.91715e-08
GTPBP4	0.47519	-0.0417929	0.000135234
H2AFX	-0.265253	-0.317332	0.000622511
HIVEP2	-0.370636	-0.390055	0.0242027
HLA-E	1.06343	-0.609323	0.00219881
HNRNPA2B1	0.270426	-0.210839	0.0179349
HNRNPAB	0.832393	-0.779964	5.06943e-05
HNRNPH1	0.471468	-0.168965	0.000100664
HNRNPH3	0.49364	-0.0469207	6.0819e-07
HSPA1A	0.983486	-0.529659	1.8374e-08
HSPA1B	-0.412561	-0.473098	0.000753511
IFRD1	-0.355373	-0.449601	4.04438e-05
IMMT	0.644173	0.0798817	0.00908827
JUNB	1.37424	-0.565433	1.95377e-10
KIF1B	0.72014	-0.895181	2.01086e-05
KPNB1	0.269561	-0.0874899	0.0143991
LSMEM1	-0.223297	-0.238911	0.0191206
MALAT1	0.356416	-0.704786	2.76182e-11
METTL12	-0.460627	-0.471921	0.047153
MT-CO1	0.045462	-0.319024	0.00013196
MT-CO3	0.0384704	-0.355158	0.0110298
MT-ND1	0.25007	-0.247976	0.00370398
MT-ND2	0.297387	-0.2811	0.000192421
MT-RNR1	0.98493	-0.885682	4.10369e-12
MT-RNR2	-0.137292	-0.469845	0.0230324
MT-TL1	0.963447	-0.653479	1.11374e-07
MT-TM	-0.220545	-0.268862	0.000280506
MTCO1P40	0.266798	-0.110349	0.0143225
MTND1P23	0.124957	-0.204941	0.0432331
NASP	0.659116	0.0754963	0.0402012
NEAT1	0.499075	-0.168705	4.31352e-05
NFAT5	0.609953	-0.73826	0.00187767
NFKBIA	0.656993	-0.200937	0.0111362
NT5DC3	-0.519364	-0.532558	0.0371081
NUFIP2	0.444807	-0.136546	0.000690605
NUP50	-0.405816	-0.4458	0.0294076
PCYT1A	0.94312	-0.530494	0.00170896
PHLDA2	-0.392585	-0.39957	0.0491875
PLK2	1.14052	-0.578366	3.14251e-10
POLR2A	1.23161	-0.699574	3.91442e-11
PPP1R15A	-0.500991	-0.508598	0.00372476
PRPF40A	0.394955	0.105423	0.0379721
PRPF4B	0.281547	-0.0777617	0.00133216
PTMA	0.658356	0.106829	1.82837e-05
RASAL2	-0.488441	-0.516365	0.00292913
RASD1	1.30902	-0.55185	4.54784e-10
RBBP6	0.561636	-1.03929	1.38651e-06
RBM25	0.341624	-0.192137	0.00935552
RBM33	-0.534612	-0.552091	0.0203358
RBM39	0.562197	-0.18606	0.000131606
RNF168	0.382187	-0.750458	0.000596302
RSRC2	0.383706	-0.997098	0.0135437
SAFB2	0.687321	-0.106882	9.81556e-07
SCAF4	0.781986	-0.700753	0.000618348
SETD2	0.408192	-0.892665	0.0432825
SLC16A1	1.01293	-0.701602	1.75992e-05
SNHG12	0.456233	-0.740128	0.002124
SRRT	0.307502	-0.730927	0.00160216
SRSF2	0.945432	-0.141732	7.44973e-13
TNFRSF10D	-0.374522	-0.42432	6.74645e-05
TNRC6A	0.724598	-0.760505	0.00353813
TSPYL2	0.722909	-0.563018	0.0191206
TUBB2A	1.50926	-0.644768	3.53383e-17
UBC	0.679981	-0.901265	0.00154699
YTHDC1	0.668095	-0.942753	2.01086e-05
YY1	0.824329	-0.0830946	2.74796e-15
ZMYM2	-0.528766	-0.587639	0.0390091
ZNF148	0.682667	-0.790831	0.0378245
ZNF26	-0.412315	-0.469527	0.00370499
ZNF654	-0.46762	-0.49849	0.0244036
