## Supplementary material for "HSV-1 single cell analysis reveals anti-viral and developmental programs activation in distinct sub-populations": Sup Table 12

### Sheet: Sup_Table_12_GO_BP_d0_pos_up
Overlap Results
Collection(s):	BP
# overlaps shown:	20
# genesets in collections:	4436
# genes in comparison (n):	342
# genes in universe (N):	45956
Gene Set Name	# Genes in Gene Set (K)	Description	# Genes in Overlap (k)	k/K	p-value	FDR q-value
GO_POSITIVE_REGULATION_OF_GENE_EXPRESSION	1733	Any process that increases the frequency, rate or extent of gene expression. Gene expression is the process in which a gene's coding sequence is converted into a mature gene product or products (proteins or RNA). This includes the production of an RNA transcript as well as any processing to produce a mature RNA product or an mRNA (for protein-coding genes) and the translation of that mRNA into pr…	55	0.0317	1.13e-19	5.02e-16	0.160819
GO_POSITIVE_REGULATION_OF_BIOSYNTHETIC_PROCESS	1805	Any process that activates or increases the frequency, rate or extent of the chemical reactions and pathways resulting in the formation of substances.	54	0.0299	3.34e-18	7.41e-15	0.157895
GO_REGULATION_OF_TRANSCRIPTION_FROM_RNA_POLYMERASE_II_PROMOTER	1784	Any process that modulates the frequency, rate or extent of transcription from an RNA polymerase II promoter.	50	0.028	9.05e-16	8.03e-13	0.146199
GO_CELL_DEVELOPMENT	1426	The process whose specific outcome is the progression of the cell over time, from its formation to the mature structure. Cell development does not include the steps involved in committing a cell to a specific fate.	47	0.033	1.62e-17	2.4e-14	0.137427
GO_TISSUE_DEVELOPMENT	1518	The process whose specific outcome is the progression of a tissue over time, from its formation to the mature structure.	47	0.031	1.77e-16	1.96e-13	0.137427
GO_RESPONSE_TO_EXTERNAL_STIMULUS	1821	Any process that results in a change in state or activity of a cell or an organism (in terms of movement, secretion, enzyme production, gene expression, etc.) as a result of an external stimulus.	47	0.0258	1.44e-13	8e-11	0.137427
GO_REGULATION_OF_MULTICELLULAR_ORGANISMAL_DEVELOPMENT	1672	Any process that modulates the frequency, rate or extent of multicellular organismal development.	46	0.0275	2.82e-14	1.79e-11	0.134503
GO_SYSTEM_PROCESS	1785	A multicellular organismal process carried out by any of the organs or tissues in an organ system. An organ system is a regularly interacting or interdependent group of organs or tissues that work together to carry out a biological objective.	44	0.0246	4.31e-12	1.74e-09	0.128655
GO_POSITIVE_REGULATION_OF_RESPONSE_TO_STIMULUS	1929	Any process that activates, maintains or increases the rate of a response to a stimulus. Response to stimulus is a change in state or activity of a cell or an organism (in terms of movement, secretion, enzyme production, gene expression, etc.) as a result of a stimulus.	44	0.0228	5.29e-11	1.38e-08	0.128655
GO_NEGATIVE_REGULATION_OF_GENE_EXPRESSION	1493	Any process that decreases the frequency, rate or extent of gene expression. Gene expression is the process in which a gene's coding sequence is converted into a mature gene product or products (proteins or RNA). This includes the production of an RNA transcript as well as any processing to produce a mature RNA product or an mRNA (for protein-coding genes) and the translation of that mRNA into pr…	42	0.0281	2.01e-13	8.91e-11	0.122807
GO_REGULATION_OF_RESPONSE_TO_STRESS	1468	Any process that modulates the frequency, rate or extent of a response to stress. Response to stress is a change in state or activity of a cell or an organism (in terms of movement, secretion, enzyme production, gene expression, etc.) as a result of a disturbance in organismal or cellular homeostasis, usually, but not necessarily, exogenous (e.g. temperature, humidity, ionizing radiation).	39	0.0266	8.76e-12	2.99e-09	0.114035
GO_NEGATIVE_REGULATION_OF_NITROGEN_COMPOUND_METABOLIC_PROCESS	1517	Any process that stops, prevents, or reduces the frequency, rate or extent of the chemical reactions and pathways involving nitrogen or nitrogenous compounds.	39	0.0257	2.32e-11	7.34e-09	0.114035
GO_ORGAN_MORPHOGENESIS	841	Morphogenesis of an organ. An organ is defined as a tissue or set of tissues that work together to perform a specific function or functions. Morphogenesis is the process in which anatomical structures are generated and organized. Organs are commonly observed as visibly distinct structures, but may also exist as loosely associated clusters of cells that work together to perform a specific function…	34	0.0404	1.9e-15	1.41e-12	0.0994152
GO_NEGATIVE_REGULATION_OF_MULTICELLULAR_ORGANISMAL_PROCESS	983	Any process that stops, prevents, or reduces the frequency, rate or extent of an organismal process, the processes pertinent to the function of an organism above the cellular level; includes the integrated processes of tissues and organs.	34	0.0346	1.65e-13	8.14e-11	0.0994152
GO_CHROMOSOME_ORGANIZATION	1009	A process that is carried out at the cellular level that results in the assembly, arrangement of constituent parts, or disassembly of chromosomes, structures composed of a very long molecule of DNA and associated proteins that carries hereditary information. This term covers covalent modifications at the molecular level as well as spatial relationships among the major components of a chromosome.	30	0.0297	1.85e-10	4.1e-08	0.0877193
GO_REGULATION_OF_RESPONSE_TO_EXTERNAL_STIMULUS	926	Any process that modulates the frequency, rate or extent of a response to an external stimulus.	29	0.0313	1.14e-10	2.65e-08	0.0847953
GO_CHROMATIN_ORGANIZATION	663	Any process that results in the specification, formation or maintenance of the physical structure of eukaryotic chromatin.	26	0.0392	8.64e-12	2.99e-09	0.0760234
GO_EMBRYO_DEVELOPMENT_ENDING_IN_BIRTH_OR_EGG_HATCHING	554	The process whose specific outcome is the progression of an embryo over time, from zygote formation until the end of the embryonic life stage. The end of the embryonic life stage is organism-specific and may be somewhat arbitrary; for mammals it is usually considered to be birth, for insects the hatching of the first instar larva from the eggshell.	23	0.0415	4.64e-11	1.32e-08	0.0672515
GO_SKELETAL_SYSTEM_DEVELOPMENT	455	The process whose specific outcome is the progression of the skeleton over time, from its formation to the mature structure. The skeleton is the bony framework of the body in vertebrates (endoskeleton) or the hard outer envelope of insects (exoskeleton or dermoskeleton).	21	0.0462	4.77e-11	1.32e-08	0.0614035
GO_PATTERN_SPECIFICATION_PROCESS	418	Any developmental process that results in the creation of defined areas or spaces within an organism to which cells respond and eventually are instructed to differentiate.	20	0.0478	7.37e-11	1.82e-08	0.0584795
