## Supplementary material for "HSV-1 single cell analysis reveals anti-viral and developmental programs activation in distinct sub-populations": Sup Table 13

### Sheet: Sup_Table_13_GO_BP_d0_cluster4_
Overlap Results
Collection(s):	BP
# overlaps shown:	20
# genesets in collections:	4436
# genes in comparison (n):	93
# genes in universe (N):	45956
Gene Set Name	# Genes in Gene Set (K)	Description	# Genes in Overlap (k)	k/K	p-value	FDR q-value
GO_NEGATIVE_REGULATION_OF_NITROGEN_COMPOUND_METABOLIC_PROCESS	1517	Any process that stops, prevents, or reduces the frequency, rate or extent of the chemical reactions and pathways involving nitrogen or nitrogenous compounds.	24	0.0158	2.88e-15	3.19e-12
GO_CELLULAR_RESPONSE_TO_STRESS	1565	Any process that results in a change in state or activity of a cell (in terms of movement, secretion, enzyme production, gene expression, etc.) as a result of a stimulus indicating the organism is under stress. The stress is usually, but not necessarily, exogenous (e.g. temperature, humidity, ionizing radiation).	24	0.0153	5.69e-15	4.82e-12
GO_REGULATION_OF_TRANSCRIPTION_FROM_RNA_POLYMERASE_II_PROMOTER	1784	Any process that modulates the frequency, rate or extent of transcription from an RNA polymerase II promoter.	23	0.0129	8.42e-13	3.39e-10
GO_NEGATIVE_REGULATION_OF_GENE_EXPRESSION	1493	Any process that decreases the frequency, rate or extent of gene expression. Gene expression is the process in which a gene's coding sequence is converted into a mature gene product or products (proteins or RNA). This includes the production of an RNA transcript as well as any processing to produce a mature RNA product or an mRNA (for protein-coding genes) and the translation of that mRNA into pr…	22	0.0147	2.08e-13	9.36e-11
GO_POSITIVE_REGULATION_OF_GENE_EXPRESSION	1733	Any process that increases the frequency, rate or extent of gene expression. Gene expression is the process in which a gene's coding sequence is converted into a mature gene product or products (proteins or RNA). This includes the production of an RNA transcript as well as any processing to produce a mature RNA product or an mRNA (for protein-coding genes) and the translation of that mRNA into pr…	22	0.0127	3.91e-12	1.24e-09
GO_POSITIVE_REGULATION_OF_BIOSYNTHETIC_PROCESS	1805	Any process that activates or increases the frequency, rate or extent of the chemical reactions and pathways resulting in the formation of substances.	22	0.0122	8.63e-12	2.39e-09
GO_CELLULAR_RESPONSE_TO_ORGANIC_SUBSTANCE	1848	Any process that results in a change in state or activity of a cell (in terms of movement, secretion, enzyme production, gene expression, etc.) as a result of an organic substance stimulus.	21	0.0114	1.01e-10	2.49e-08
GO_RESPONSE_TO_ABIOTIC_STIMULUS	1024	Any process that results in a change in state or activity of a cell or an organism (in terms of movement, secretion, enzyme production, gene expression, etc.) as a result of an abiotic (non-living) stimulus.	19	0.0186	2.11e-13	9.36e-11
GO_NEGATIVE_REGULATION_OF_PROTEIN_METABOLIC_PROCESS	1087	Any process that stops, prevents, or reduces the frequency, rate or extent of chemical reactions and pathways involving a protein.	18	0.0166	6.42e-12	1.9e-09
GO_MRNA_METABOLIC_PROCESS	611	The chemical reactions and pathways involving mRNA, messenger RNA, which is responsible for carrying the coded genetic 'message', transcribed from DNA, to sites of protein assembly at the ribosomes.	17	0.0278	6.89e-15	4.82e-12
GO_CELLULAR_RESPONSE_TO_DNA_DAMAGE_STIMULUS	720	Any process that results in a change in state or activity of a cell (in terms of movement, secretion, enzyme production, gene expression, etc.) as a result of a stimulus indicating damage to its DNA from environmental insults or errors during metabolism.	17	0.0236	9.78e-14	5.42e-11
GO_RNA_PROCESSING	835	Any process involved in the conversion of one or more primary RNA transcripts into one or more mature RNA molecules.	17	0.0204	1.04e-12	3.84e-10
GO_RNA_SPLICING	367	The process of removing sections of the primary RNA transcript to remove sequences not present in the mature form of the RNA and joining the remaining sections to form the mature form of the RNA.	16	0.0436	4.3e-17	1.91e-13
GO_MRNA_PROCESSING	432	Any process involved in the conversion of a primary mRNA transcript into one or more mature mRNA(s) prior to translation into polypeptide.	16	0.037	5.54e-16	8.2e-13
GO_TRANSCRIPTION_FROM_RNA_POLYMERASE_II_PROMOTER	724	The synthesis of RNA from a DNA template by RNA polymerase II, originating at an RNA polymerase II promoter. Includes transcription of messenger RNA (mRNA) and certain small nuclear RNAs (snRNAs).	16	0.0221	1.51e-12	5.16e-10
GO_REGULATION_OF_CELL_CYCLE	949	Any process that modulates the rate or extent of progression through the cell cycle.	16	0.0169	8.34e-11	2.18e-08
GO_RNA_SPLICING_VIA_TRANSESTERIFICATION_REACTIONS	267	Splicing of RNA via a series of two transesterification reactions.	14	0.0524	3.49e-16	7.75e-13
GO_REGULATION_OF_CELLULAR_RESPONSE_TO_STRESS	691	Any process that modulates the frequency, rate or extent of a cellular response to stress. Cellular response to stress is a change in state or activity of a cell (in terms of movement, secretion, enzyme production, gene expression, etc.) as a result of a stimulus indicating the organism is under stress. The stress is usually, but not necessarily, exogenous (e.g. temperature, humidity, ionizing ra…	14	0.0203	1.32e-10	2.92e-08
GO_POSTTRANSCRIPTIONAL_REGULATION_OF_GENE_EXPRESSION	448	Any process that modulates the frequency, rate or extent of gene expression after the production of an RNA transcript.	12	0.0268	1.3e-10	2.92e-08
GO_REGULATION_OF_RNA_SPLICING	97	Any process that modulates the frequency, rate or extent of RNA splicing, the process of removing sections of the primary RNA transcript to remove sequences not present in the mature form of the RNA and joining the remaining sections to form the mature form of the RNA.	10	0.1031	7.61e-15	4.82e-12
