## Supplementary material for "HSV-1 single cell analysis reveals anti-viral and developmental programs activation in distinct sub-populations": Sup Table 14

### Sheet: Sup_Table_14_TFT_d0_pos_up
Overlap Results
Collection(s):	TFT
# overlaps shown:	20
# genesets in collections:	615
# genes in comparison (n):	342
# genes in universe (N):	45956
Gene Set Name	# Genes in Gene Set (K)	Description	# Genes in Overlap (k)	k/K	p-value	FDR q-value
CAGGTG_E12_Q6	2485	Genes having at least one occurence of the highly conserved motif M12 CAGGTG sites. The motif matches transcription factor binding site V$E12_Q6 (v7.4 TRANSFAC).	68	0.0274	8.46e-21	5.2e-18
GGGCGGR_SP1_Q6	2940	Genes having at least one occurence of the highly conserved motif M6 GGGCGGR sites. The motif matches transcription factor binding site V$SP1_Q6 (v7.4 TRANSFAC).	63	0.0214	3.06e-14	3.77e-12
GGGAGGRR_MAZ_Q6	2274	Genes having at least one occurence of the highly conserved motif M24 GGGAGGRR sites. The motif matches transcription factor binding site V$MAZ_Q6 (v7.4 TRANSFAC).	61	0.0268	3.05e-18	9.39e-16
TTGTTT_FOXO4_01	2061	Genes having at least one occurence of the highly conserved motif M60 TTGTTT sites. The motif matches transcription factor binding site V$FOXO4_01 (v7.4 TRANSFAC).	54	0.0262	9.25e-16	1.42e-13
CTTTGT_LEF1_Q2	1972	Genes having at least one occurence of the highly conserved motif M13 CTTTGT sites. The motif matches transcription factor binding site V$LEF1_Q2 (v7.4 TRANSFAC).	44	0.0223	1.06e-10	5.45e-09
TATAAA_TATA_01	1296	Genes having at least one occurence of the highly conserved motif M51 TATAAA sites. The motif matches transcription factor binding site V$TATA_01 (v7.4 TRANSFAC).	39	0.0301	1.97e-13	2.02e-11
TGGAAA_NFAT_Q4_01	1896	Genes having at least one occurence of the highly conserved motif M55 TGGAAA sites. The motif matches transcription factor binding site V$NFAT_Q4_01 (v7.4 TRANSFAC).	39	0.0206	1.24e-08	3.82e-07
CAGCTG_AP4_Q5	1524	Genes having at least one occurence of the highly conserved motif M15 CAGCTG sites. The motif matches transcription factor binding site V$AP4_Q5 (v7.4 TRANSFAC).	38	0.0249	1.02e-10	5.45e-09
GGGTGGRR_PAX4_03	1294	Genes having at least one occurence of the highly conserved motif M56 GGGTGGRR sites. The motif matches transcription factor binding site V$PAX4_03 (v7.4 TRANSFAC).	36	0.0278	1.64e-11	1.12e-09
TGANTCA_AP1_C	1121	Genes having at least one occurence of the highly conserved motif M7 TGANTCA sites. The motif matches transcription factor binding site V$AP1_C (v7.4 TRANSFAC).	33	0.0294	2.81e-11	1.73e-09
GATTGGY_NFY_Q6_01	1160	Genes having at least one occurence of the highly conserved motif M5 GATTGGY sites. The motif matches transcription factor binding site V$NFY_Q6_01 (v7.4 TRANSFAC).	31	0.0267	1.18e-09	4.85e-08
RTAAACA_FREAC2_01	919	Genes having at least one occurence of the highly conserved motif M36 RTAAACA sites. The motif matches transcription factor binding site V$FREAC2_01 (v7.4 TRANSFAC).	28	0.0305	4.46e-10	1.96e-08
YATGNWAAT_OCT_C	360	Genes having at least one occurence of the highly conserved motif M44 YATGNWAAT sites. The motif matches transcription factor binding site V$OCT_C (v7.4 TRANSFAC).	24	0.0667	6.42e-16	1.32e-13
TGTTTGY_HNF3_Q6	738	Genes having at least one occurence of the highly conserved motif M83 TGTTTGY sites. The motif matches transcription factor binding site V$HNF3_Q6 (v7.4 TRANSFAC).	24	0.0325	2.33e-09	8.41e-08
RNGTGGGC_UNKNOWN	766	Genes having at least one occurence of the highly conserved motif M140 RNGTGGGC in the region spanning up to 4 kb around their transcription start sites. The motif does not match any known transcription factor binding site (v7.4 TRANSFAC).	24	0.0313	4.78e-09	1.63e-07
OCT1_01	266	Genes having at least one occurence of the transcription factor binding site V$OCT1_01 (v7.4 TRANSFAC) in the regions spanning up to 4 kb around their transcription starting sites.	18	0.0677	2.28e-12	1.89e-10
OCT1_B	267	Genes having at least one occurence of the transcription factor binding site V$OCT1_B (v7.4 TRANSFAC) in the regions spanning up to 4 kb around their transcription starting sites.	16	0.0599	2.33e-10	1.1e-08
OCT_C	268	Genes having at least one occurence of the transcription factor binding site V$OCT_C (v7.4 TRANSFAC) in the regions spanning up to 4 kb around their transcription starting sites.	15	0.056	2.18e-09	8.38e-08
MYOD_Q6_01	257	Genes having at least one occurence of the transcription factor binding site V$MYOD_Q6_01 (v7.4 TRANSFAC) in the regions spanning up to 4 kb around their transcription starting sites.	14	0.0545	1.06e-08	3.43e-07
KRCTCNNNNMANAGC_UNKNOWN	66	Genes having at least one occurence of the highly conserved motif M120 KRCTCNNNNMANAGC in the region spanning up to 4 kb around their transcription start sites. The motif does not match any known transcription factor binding site (v7.4 TRANSFAC).	11	0.1667	2.46e-12	1.89e-10
