## Supplementary material for "HSV-1 single cell analysis reveals anti-viral and developmental programs activation in distinct sub-populations": Sup Table 15

### Sheet: Sup_Table_15_TFT_d0_cluster4_vs
Overlap Results
Collection(s):	TFT
# overlaps shown:	20
# genesets in collections:	615
# genes in comparison (n):	93
# genes in universe (N):	45956
Gene Set Name	# Genes in Gene Set (K)	Description	# Genes in Overlap (k)	k/K	p-value	FDR q-value
GGGCGGR_SP1_Q6	2940	Genes having at least one occurence of the highly conserved motif M6 GGGCGGR sites. The motif matches transcription factor binding site V$SP1_Q6 (v7.4 TRANSFAC).	34	0.0116	1.42e-17	4.38e-15
CTTTGT_LEF1_Q2	1972	Genes having at least one occurence of the highly conserved motif M13 CTTTGT sites. The motif matches transcription factor binding site V$LEF1_Q2 (v7.4 TRANSFAC).	30	0.0152	1.22e-18	7.48e-16
GGGAGGRR_MAZ_Q6	2274	Genes having at least one occurence of the highly conserved motif M24 GGGAGGRR sites. The motif matches transcription factor binding site V$MAZ_Q6 (v7.4 TRANSFAC).	29	0.0128	5.43e-16	1.11e-13
TTGTTT_FOXO4_01	2061	Genes having at least one occurence of the highly conserved motif M60 TTGTTT sites. The motif matches transcription factor binding site V$FOXO4_01 (v7.4 TRANSFAC).	19	0.0092	2.66e-08	8.94e-07
TATAAA_TATA_01	1296	Genes having at least one occurence of the highly conserved motif M51 TATAAA sites. The motif matches transcription factor binding site V$TATA_01 (v7.4 TRANSFAC).	16	0.0123	7.24e-09	3.43e-07
GCCATNTTG_YY1_Q6	427	Genes having at least one occurence of the highly conserved motif M10 GCCATNTTG sites. The motif matches transcription factor binding site V$YY1_Q6 (v7.4 TRANSFAC).	15	0.0351	1.05e-14	1.61e-12
GTGACGY_E4F1_Q6	658	Genes having at least one occurence of the highly conserved motif M20 GTGACGY sites. The motif matches transcription factor binding site V$E4F1_Q6 (v7.4 TRANSFAC).	15	0.0228	5.19e-12	6.39e-10
RGAANNTTC_HSF1_01	446	Genes having at least one occurence of the highly conserved motif M68 RGAANNTTC sites. The motif matches transcription factor binding site V$HSF1_01 (v7.4 TRANSFAC).	12	0.0269	1.24e-10	9.5e-09
YY1_01	246	Genes having at least one occurence of the transcription factor binding site V$YY1_01 (v7.4 TRANSFAC) in the regions spanning up to 4 kb around their transcription starting sites.	10	0.0407	8.8e-11	7.73e-09
E2F_Q6	232	Genes having at least one occurence of the transcription factor binding site V$E2F_Q6 (v7.4 TRANSFAC) in the regions spanning up to 4 kb around their transcription starting sites.	9	0.0388	1.21e-09	8.05e-08
E2F_Q4	234	Genes having at least one occurence of the transcription factor binding site V$E2F_Q4 (v7.4 TRANSFAC) in the regions spanning up to 4 kb around their transcription starting sites.	9	0.0385	1.31e-09	8.05e-08
NFMUE1_Q6	245	Genes having at least one occurence of the transcription factor binding site V$NFMUE1_Q6 (v7.4 TRANSFAC) in the regions spanning up to 4 kb around their transcription starting sites.	9	0.0367	1.96e-09	1.09e-07
BACH2_01	271	Genes having at least one occurence of the transcription factor binding site V$BACH2_01 (v7.4 TRANSFAC) in the regions spanning up to 4 kb around their transcription starting sites.	9	0.0332	4.71e-09	2.42e-07
KCCGNSWTTT_UNKNOWN	105	Genes having at least one occurence of the highly conserved motif M157 KCCGNSWTTT in the region spanning up to 4 kb around their transcription start sites. The motif does not match any known transcription factor binding site (v7.4 TRANSFAC).	8	0.0762	4.91e-11	5.03e-09
E2F1DP1RB_01	231	Genes having at least one occurence of the transcription factor binding site V$E2F1DP1RB_01 (v7.4 TRANSFAC) in the regions spanning up to 4 kb around their transcription starting sites.	8	0.0346	2.55e-08	8.94e-07
E2F1_Q6	232	Genes having at least one occurence of the transcription factor binding site V$E2F1_Q6 (v7.4 TRANSFAC) in the regions spanning up to 4 kb around their transcription starting sites.	8	0.0345	2.63e-08	8.94e-07
E2F1DP1_01	235	Genes having at least one occurence of the transcription factor binding site V$E2F1DP1_01 (v7.4 TRANSFAC) in the regions spanning up to 4 kb around their transcription starting sites.	8	0.034	2.91e-08	8.94e-07
E2F1DP2_01	235	Genes having at least one occurence of the transcription factor binding site V$E2F1DP2_01 (v7.4 TRANSFAC) in the regions spanning up to 4 kb around their transcription starting sites.	8	0.034	2.91e-08	8.94e-07
E2F4DP2_01	235	Genes having at least one occurence of the transcription factor binding site V$E2F4DP2_01 (v7.4 TRANSFAC) in the regions spanning up to 4 kb around their transcription starting sites.	8	0.034	2.91e-08	8.94e-07
E2F_02	235	Genes having at least one occurence of the transcription factor binding site V$E2F_02 (v7.4 TRANSFAC) in the regions spanning up to 4 kb around their transcription starting sites.	8	0.034	2.91e-08	8.94e-07
