## Supplementary material for "HSV-1 single cell analysis reveals anti-viral and developmental programs activation in distinct sub-populations": Sup Table 16

### Sheet: overlap (2)
Overlap Results
Collection(s):	TFT
# overlaps shown:	20
# genesets in collections:	615
# genes in comparison (n):	499
# genes in universe (N):	45956
Gene Set Name	# Genes in Gene Set (K)	Description	# Genes in Overlap (k)	k/K	p-value	FDR q-value
CAGGTG_E12_Q6	2485	Genes having at least one occurence of the highly conserved motif M12 CAGGTG sites. The motif matches transcription factor binding site V$E12_Q6 (v7.4 TRANSFAC).	122	0.0491	5.16e-46	3.17e-43
GGGCGGR_SP1_Q6	2940	Genes having at least one occurence of the highly conserved motif M6 GGGCGGR sites. The motif matches transcription factor binding site V$SP1_Q6 (v7.4 TRANSFAC).	100	0.034	1.33e-24	2.73e-22
GGGAGGRR_MAZ_Q6	2274	Genes having at least one occurence of the highly conserved motif M24 GGGAGGRR sites. The motif matches transcription factor binding site V$MAZ_Q6 (v7.4 TRANSFAC).	96	0.0422	1.4e-30	4.3e-28
TTGTTT_FOXO4_01	2061	Genes having at least one occurence of the highly conserved motif M60 TTGTTT sites. The motif matches transcription factor binding site V$FOXO4_01 (v7.4 TRANSFAC).	74	0.0359	1.82e-19	1.87e-17
CAGCTG_AP4_Q5	1524	Genes having at least one occurence of the highly conserved motif M15 CAGCTG sites. The motif matches transcription factor binding site V$AP4_Q5 (v7.4 TRANSFAC).	69	0.0453	1.3e-23	2e-21
CTTTGT_LEF1_Q2	1972	Genes having at least one occurence of the highly conserved motif M13 CTTTGT sites. The motif matches transcription factor binding site V$LEF1_Q2 (v7.4 TRANSFAC).	69	0.035	1.34e-17	1.03e-15
TGANTCA_AP1_C	1121	Genes having at least one occurence of the highly conserved motif M7 TGANTCA sites. The motif matches transcription factor binding site V$AP1_C (v7.4 TRANSFAC).	57	0.0508	5.79e-22	7.12e-20
GGGTGGRR_PAX4_03	1294	Genes having at least one occurence of the highly conserved motif M56 GGGTGGRR sites. The motif matches transcription factor binding site V$PAX4_03 (v7.4 TRANSFAC).	57	0.044	4.69e-19	4.12e-17
AACTTT_UNKNOWN	1890	Genes having at least one occurence of the highly conserved motif M17 AACTTT in the region spanning up to 4 kb around their transcription start sites. The motif does not match any known transcription factor binding site (v7.4 TRANSFAC).	57	0.0302	4.93e-12	1.78e-10
TATAAA_TATA_01	1296	Genes having at least one occurence of the highly conserved motif M51 TATAAA sites. The motif matches transcription factor binding site V$TATA_01 (v7.4 TRANSFAC).	51	0.0394	3.54e-15	2.18e-13
GATTGGY_NFY_Q6_01	1160	Genes having at least one occurence of the highly conserved motif M5 GATTGGY sites. The motif matches transcription factor binding site V$NFY_Q6_01 (v7.4 TRANSFAC).	45	0.0388	2.68e-13	1.37e-11
GCANCTGNY_MYOD_Q6	924	Genes having at least one occurence of the highly conserved motif M35 GCANCTGNY sites. The motif matches transcription factor binding site V$MYOD_Q6 (v7.4 TRANSFAC).	44	0.0476	3.98e-16	2.72e-14
TGACCTY_ERR1_Q2	1043	Genes having at least one occurence of the highly conserved motif M25 TGACCTY sites. The motif matches transcription factor binding site V$ERR1_Q2 (v7.4 TRANSFAC).	41	0.0393	2.14e-12	9.38e-11
CTTTAAR_UNKNOWN	972	Genes having at least one occurence of the highly conserved motif M29 CTTTAAR in the region spanning up to 4 kb around their transcription start sites. The motif does not match any known transcription factor binding site (v7.4 TRANSFAC).	39	0.0401	4.07e-12	1.57e-10
RTAAACA_FREAC2_01	919	Genes having at least one occurence of the highly conserved motif M36 RTAAACA sites. The motif matches transcription factor binding site V$FREAC2_01 (v7.4 TRANSFAC).	35	0.0381	2.16e-10	6.63e-09
TGAYRTCA_ATF3_Q6	538	Genes having at least one occurence of the highly conserved motif M9 TGAYRTCA sites. The motif matches transcription factor binding site V$ATF3_Q6 (v7.4 TRANSFAC).	31	0.0576	7.35e-14	4.11e-12
YATGNWAAT_OCT_C	360	Genes having at least one occurence of the highly conserved motif M44 YATGNWAAT sites. The motif matches transcription factor binding site V$OCT_C (v7.4 TRANSFAC).	24	0.0667	2.39e-12	9.79e-11
CREB_01	262	Genes having at least one occurence of the transcription factor binding site V$CREB_01 (v7.4 TRANSFAC) in the regions spanning up to 4 kb around their transcription starting sites.	21	0.0802	1.74e-12	8.25e-11
BACH2_01	271	Genes having at least one occurence of the transcription factor binding site V$BACH2_01 (v7.4 TRANSFAC) in the regions spanning up to 4 kb around their transcription starting sites.	20	0.0738	2.65e-11	9.05e-10
MYOD_Q6_01	257	Genes having at least one occurence of the transcription factor binding site V$MYOD_Q6_01 (v7.4 TRANSFAC) in the regions spanning up to 4 kb around their transcription starting sites.	19	0.0739	8.08e-11	2.62e-09
