## Supplementary material for "HSV-1 single cell analysis reveals anti-viral and developmental programs activation in distinct sub-populations": Sup Table 17

### Sheet: overlap (4)
Overlap Results
Collection(s):	TFT
# overlaps shown:	20
# genesets in collections:	615
# genes in comparison (n):	68
# genes in universe (N):	45956
Gene Set Name	# Genes in Gene Set (K)	Description	# Genes in Overlap (k)	k/K	p-value	FDR q-value
GGGCGGR_SP1_Q6	2940	Genes having at least one occurence of the highly conserved motif M6 GGGCGGR sites. The motif matches transcription factor binding site V$SP1_Q6 (v7.4 TRANSFAC).	23	0.0078	1.52e-11	9.37e-09
CTTTGT_LEF1_Q2	1972	Genes having at least one occurence of the highly conserved motif M13 CTTTGT sites. The motif matches transcription factor binding site V$LEF1_Q2 (v7.4 TRANSFAC).	14	0.0071	9.55e-07	0.000294
GGGAGGRR_MAZ_Q6	2274	Genes having at least one occurence of the highly conserved motif M24 GGGAGGRR sites. The motif matches transcription factor binding site V$MAZ_Q6 (v7.4 TRANSFAC).	13	0.0057	2.52e-05	0.0014
TGANTCA_AP1_C	1121	Genes having at least one occurence of the highly conserved motif M7 TGANTCA sites. The motif matches transcription factor binding site V$AP1_C (v7.4 TRANSFAC).	10	0.0089	5.78e-06	0.000508
CTTTAAR_UNKNOWN	972	Genes having at least one occurence of the highly conserved motif M29 CTTTAAR in the region spanning up to 4 kb around their transcription start sites. The motif does not match any known transcription factor binding site (v7.4 TRANSFAC).	9	0.0093	1.32e-05	0.00101
E2F1_Q4	244	Genes having at least one occurence of the transcription factor binding site V$E2F1_Q4 (v7.4 TRANSFAC) in the regions spanning up to 4 kb around their transcription starting sites.	6	0.0246	1.75e-06	0.000318
USF_Q6	259	Genes having at least one occurence of the transcription factor binding site V$USF_Q6 (v7.4 TRANSFAC) in the regions spanning up to 4 kb around their transcription starting sites.	6	0.0232	2.47e-06	0.000318
AP1_Q4_01	261	Genes having at least one occurence of the transcription factor binding site V$AP1_Q4_01 (v7.4 TRANSFAC) in the regions spanning up to 4 kb around their transcription starting sites.	6	0.023	2.58e-06	0.000318
AP1_C	275	Genes having at least one occurence of the transcription factor binding site V$AP1_C (v7.4 TRANSFAC) in the regions spanning up to 4 kb around their transcription starting sites.	6	0.0218	3.49e-06	0.000357
GCCATNTTG_YY1_Q6	427	Genes having at least one occurence of the highly conserved motif M10 GCCATNTTG sites. The motif matches transcription factor binding site V$YY1_Q6 (v7.4 TRANSFAC).	6	0.0141	4.18e-05	0.00152
E2F_Q4	234	Genes having at least one occurence of the transcription factor binding site V$E2F_Q4 (v7.4 TRANSFAC) in the regions spanning up to 4 kb around their transcription starting sites.	5	0.0214	2.63e-05	0.0014
E2F_03	245	Genes having at least one occurence of the transcription factor binding site V$E2F_03 (v7.4 TRANSFAC) in the regions spanning up to 4 kb around their transcription starting sites.	5	0.0204	3.28e-05	0.0014
YY1_Q6	245	Genes having at least one occurence of the transcription factor binding site V$YY1_Q6 (v7.4 TRANSFAC) in the regions spanning up to 4 kb around their transcription starting sites.	5	0.0204	3.28e-05	0.0014
LFA1_Q6	246	Genes having at least one occurence of the transcription factor binding site V$LFA1_Q6 (v7.4 TRANSFAC) in the regions spanning up to 4 kb around their transcription starting sites.	5	0.0203	3.34e-05	0.0014
ZIC2_01	247	Genes having at least one occurence of the transcription factor binding site V$ZIC2_01 (v7.4 TRANSFAC) in the regions spanning up to 4 kb around their transcription starting sites.	5	0.0202	3.41e-05	0.0014
SP1_Q4_01	258	Genes having at least one occurence of the transcription factor binding site V$SP1_Q4_01 (v7.4 TRANSFAC) in the regions spanning up to 4 kb around their transcription starting sites.	5	0.0194	4.19e-05	0.00152
OSF2_Q6	264	Genes having at least one occurence of the transcription factor binding site V$OSF2_Q6 (v7.4 TRANSFAC) in the regions spanning up to 4 kb around their transcription starting sites.	5	0.0189	4.67e-05	0.00154
AP1_Q2	265	Genes having at least one occurence of the transcription factor binding site V$AP1_Q2 (v7.4 TRANSFAC) in the regions spanning up to 4 kb around their transcription starting sites.	5	0.0189	4.76e-05	0.00154
BACH2_01	271	Genes having at least one occurence of the transcription factor binding site V$BACH2_01 (v7.4 TRANSFAC) in the regions spanning up to 4 kb around their transcription starting sites.	5	0.0185	5.29e-05	0.00163
AAGWWRNYGGC_UNKNOWN	119	Genes having at least one occurence of the highly conserved motif M63 AAGWWRNYGGC in the region spanning up to 4 kb around their transcription start sites. The motif does not match any known transcription factor binding site (v7.4 TRANSFAC).	4	0.0336	3.06e-05	0.0014
