## Supplementary material for "HSV-1 single cell analysis reveals anti-viral and developmental programs activation in distinct sub-populations": Sup Table 1

### Sheet: Sheet1
Gene	Median_expression_cluster_1	Median_expression_cluster_2	pvalue_FDR_corrected
PCSK5	1.40432	-0.495402	5.2342e-19
MT-RNR1	0.878932	0.138907	2.84034e-17
MALAT1	0.492407	-0.0902108	4.1554e-08
GATA6	-0.200548	-0.20651	4.84681e-06
NEFM	-0.29461	-0.419796	5.45714e-06
GTF2F1	0.802737	-0.542893	2.4333e-05
MT-CO3	0.298159	-0.100082	6.78437e-05
MT-CO1	0.46566	0.063257	0.00017856
MT-TL1	0.877029	-0.614707	0.000227354
BRD2	0.824484	-0.573365	0.000361182
ADAMTS1	0.548515	0.108581	0.000528621
MSX1	-0.230178	-0.254145	0.000535793
MT-TM	-0.255899	-0.288406	0.000771917
MT-TI	-0.265497	-0.271602	0.00147945
NOP56	0.451904	0.0367684	0.00279955
H2AFX	-0.225265	-0.283586	0.0033502
NEAT1	0.491465	0.145847	0.0093211
DHX38	-0.416343	-0.444708	0.0114354
IFT88	-0.206954	-0.209392	0.0118505
CCNL1	-0.490567	-0.532326	0.0158236
MT-RNR2	0.215182	-0.0897482	0.0169749
NT5DC3	-0.228047	-0.240112	0.0174922
RPL8	0.530141	0.231267	0.0174943
LSS	-0.188748	-0.196132	0.0190514
FBXO22	-0.545114	-0.55169	0.0198236
SLC5A6	-0.114117	-0.122251	0.0203478
SCAPER	-0.207089	-0.228418	0.0220785
TAF6	-0.219811	-0.237354	0.0224162
TOB1	-0.262993	-0.269364	0.0241763
PHLDA2	-0.316918	-0.338272	0.0248699
RAC1P2	-0.208667	-0.218612	0.0251089
RBBP6	0.48864	-0.636456	0.0257251
FDX1	-0.261984	-0.270802	0.0257476
PCNT	-0.387545	-0.429546	0.0263573
FSTL3	-0.210895	-0.211461	0.0268951
RPL4	0.392767	0.0274654	0.0275989
ADGRE5	-0.282576	-0.284478	0.0278556
NEFH	-0.180635	-0.197634	0.028041
SCAF4	-0.367283	-0.385377	0.0285195
CNEP1R1	-0.137441	-0.146593	0.0286835
ZCCHC8	-0.248921	-0.27649	0.0288272
MTND1P23	0.507629	0.170517	0.0290579
MOB4	-0.230062	-0.235951	0.0290585
NFKBIA	-0.673205	-0.682988	0.0295188
KIAA1549	-0.128483	-0.133689	0.0302385
CDK11B	-0.427786	-0.459701	0.0312875
DNAJC18	-0.226488	-0.236504	0.033357
EIF4A3	-0.3823	-0.398844	0.0336786
PPP1R9B	-0.267386	-0.269876	0.0336786
FUS	0.489341	0.16185	0.0340245
GADD45A	-0.39792	-0.420719	0.0344947
PPIF	-0.26942	-0.272548	0.0345344
MAGOH	-0.181078	-0.197958	0.0346451
CLK1	-0.269901	-0.278056	0.0348949
DLD	-0.294087	-0.305644	0.0357101
SRGAP1	0.463318	0.247476	0.0362359
CCDC174	-0.282	-0.293116	0.0368178
PIEZO1	-0.30851	-0.323734	0.038574
KNOP1	-0.390483	-0.399968	0.0386283
EPC1	-0.329433	-0.343696	0.039038
ATG4B	-0.21959	-0.226209	0.0390954
NOP56P1	0.497848	0.2663	0.0394158
MCM3	-0.246253	-0.250241	0.0398554
PSPC1	-0.286929	-0.292145	0.0398554
CTDNEP1	-0.323077	-0.328624	0.040287
PES1	-0.370942	-0.380345	0.0404725
WDHD1	-0.244356	-0.273526	0.0415385
MT-ND1	0.393597	0.0978354	0.0423988
MAGI1	-0.247396	-0.250347	0.0435599
ARHGEF1	-0.242124	-0.252539	0.0439965
MTO1	-0.315352	-0.320884	0.0446842
RIN1	-0.26042	-0.271742	0.0446842
TUBB4B	0.490947	-0.633354	0.0447846
PRRC2B	-0.59222	-0.612827	0.0459819
POLR2A	-0.370723	-0.396894	0.0460971
ACTN4	-0.223977	-0.682017	0.0462084
PLEKHO2	-0.214182	-0.22773	0.0463072
SUPT6H	-0.521097	-0.526491	0.0463136
SMCHD1	-0.326603	-0.342852	0.0465795
COMMD3	-0.184665	-0.200956	0.0474302
AC087752.1	-0.297997	-0.313451	0.0475522
YY1	0.530425	0.244461	0.0481719
2018-03-06	-0.426342	-0.450655	0.0485934
PIP5K1A	-0.219934	-0.227145	0.0487033
NIPBL	-0.543579	-0.562442	0.049631
DDX51	-0.268252	-0.278434	0.0497156
FAM50A	-0.451268	-0.465447	0.0498516
